# Multi-omics Analysis of Human Blood Cells Reveals Unique Features of Age-associated Type2 CD8 Memory T cells

**DOI:** 10.64898/2025.12.23.696247

**Authors:** Hiroyuki Matsui, Marlene Cervantes, Mir M. Khalid, Alan Tomusiak, Varun Dwaraka, Jorge Landgrave-Gomez, Prasanna Vadhana Ashok Kumaar, Qingwen Chen, Jesica Lasky-Su, Jake Stone, Ritesh Tiwari, Ryan Kwok, Shuntaro Ichikawa, Benjamin D. Ambrose, Rebeccah R. Riley, Genesis Vega Hormazabal, Ariel Floro, Andreea Cristina Alexandru, Ryan Smith, Birgit Schilling, Herbert G. Kasler, Eric Verdin

**Author notes:** These authors contributed equally to this work (Hiroyuki Matsui, Marlene Cervantes, Mir M. Khalid).

## Abstract

Aging impacts immune function, but the mechanisms driving age-related changes in immune cell subsets remain unclear. To explore age-dependent changes in immune cell populations, we analyzed human peripheral blood mononuclear cells (PBMCs) from a cohort of healthy donors aged 20–82 years using a 36-color spectral flow cytometry panel focused on T cells. We identified a unique population of memory CD8 T cells, which lack CXCR3 and produce a Th2-like cytokine response, accumulate with age. We discovered an age-dependent bias in naïve CD8 T cells toward Th2 cytokine production, accompanied by transcriptional and epigenetic changes supporting this phenotype. Moreover, health outcome association analysis linked the accumulation of these unique CXCR3- central memory CD8 T cells to asthma, chronic liver conditions, and type 2 diabetes. Together, our results support the model that an age-dependent drift in epigenetic regulation towards a Th2-like phenotype drives a pathogenic Th2-like immune population.
