## Supplemental Figures 1 for "Multi-omics Analysis of Human Blood Cells Reveals Unique Features of Age-associated Type2 CD8 Memory T cells"

### Sheet: Supplementaty table 1
SPECIFICITY	Alias if any	FLUOROCHROME	Laser	CLONE	VENDOR	CATALOG#	Marker/Function
Viability		LIVE/DEAD_Blue	355		Thermo_Fisher	L34962	Live/dead
CD45RA		BUV395	355	5H9	BD_Biosciences	740315	Naïve cells
CD16	FCgrIII	BUV496	355	3G8	BD_Biosciences	612944	Monocytes / NK cells
CCR5	CD195	BUV563	355	2D7/CCR5	BD_Biosciences	741401	Monocytes
TCRγδ		BUV615	355	11F2	BD_Biosciences	751308	γδT cells
CD39	ENTPD1	BUV661	355	TU66	BD_Biosciences	749967
CD56	NCAM1	BUV737	355	NCAM16.2	BD_Biosciences	564447	NK cells / NKT cells
CD8		BUV805	355	SK1	BD_Biosciences	612889	CD8 T cells
CCR7		BV421	405	G043H7	BioLegend	353208	Chemokine
CD244	SLAMF4	Super_Bright_436	405	C1.7	Thermo_Fisher	62-5838-42	Co-inhibitory R/Exhaustion
CD57	HNK-1	eFluor_450	405	TB01	Thermo_Fisher	48-0577-42	Terminal differentiation
Tigit	Vstm3	BV480	405	741182	BD_Biosciences	747843	Co-inhibitory R/Exhaustion
CD3		BV510	405	SK7	BioLegend	344828	T cells
CD19		BV570	405	HIB19	Biolegend	302236	B cells
CXCR4		BV605	405	12g5	Biolegend	306522	Chemokine
CD95	Fas	BV650	405	DX2	BioLegend	305642
CCR6	CD196	BV711	405	G034E3	BioLegend	353435	B cells / Th17 cells
HLA-DR		BV750	405	L243	BioLegend	307672
PD-1	CD279	BV785	405	EH12.2H7	BioLegend	329930	Co-inhibitory R/Exhaustion
Spider β-Gal		FITC	488		Dojindo	SG02	SA-b-Gal activity
CD45		PerCP	488	2D1	BioLegend	368506
CD2		PerCP-Cy5.5	488	TS1/8	BioLegend	309226	T cells
CD158b	KIR2DL2/L3	PE	561	DX27	Biolegend	312605
CD158e1	KIR3DL1	PE	561	DX9	BioLegend	312707
CD4		cFluor_YG584	561	SK3	CYTEK	R7-20041-100T	CD4 T cells
CD314	NKG2D	PE-Dazzle_594	561	1D11	BioLegend	320827	NK cells/Inhibitory
CD161	NK1.1	PE-Alexa_Fluor_610	561	HP-3G10	Thermo_Fisher	61-1619-42	NK cells
CD28		PE-Cy5	561	CD28.2	BioLegend	302910	Co-stimulatory/Down in terminal diff
CD25	IL2RA	PE-Fire 700	561	M-A251	Biolegend	356145	Activation marker/T cell proliferation
CXCR3		PE-Cy7	561	G025H7	BioLegend	353720	Chemokine
KLRG1	MAFA	PE-Fire_810	561	SA231A2	Biolegend	367733	Terminal differentiation
CD49d		APC	640	9F10	Biolegend	304308	Antigen exposure
CD159a	NKG2a	Alexa_Fluor_647	640	S19004C	BioLegend	375105	NK cells/Active
CD14		Spark_NIR_685	640	63D3	Biolegend	367150	Monocytes
CD127	IL7Ra	APC-R700	640	HIL-7R-M21	BD_Biosciences	565185	T cell survival & proliferation
CD27	tnfrsf7	APC-H7	640	M-T271	BD_Biosciences	560222	Co-stimulatory/Down in terminal differentiation
CD38		APC-Fire_810	640	HIT2	BioLegend	356643	Activation marker/NADase
