## Supplemental Table 2 for "Multi-omics Analysis of Human Blood Cells Reveals Unique Features of Age-associated Type2 CD8 Memory T cells"

### Sheet: v2
SPECIFICITY	Alias if any	FLUOROCHROME	Laser	CLONE	VENDOR	CATALOG#
CD57	HNK-1	eFluor_450	405	TB01	Thermo_Fisher	48-0577-42
CD3		BV510	405	SK7	BioLegend	344828
CD95	Fas	BV650	405	DX2	BioLegend	305642
CD45RA		BV785	405	HI100	BioLegend	304140
CD8		FITC	488	SK1	BioLegend	344704
CXCR3	CD183	PerCP-Cy5.5	488	G025H7	BioLegend	353714
CD4		PE (Biotin)	561	SK3	BioLegend	344610
CD14		PE (Biotin)	561	63D3	BioLegend	367106
CD19		PE (Biotin)	561	HIB19	BioLegend	302204
CD56	NCAM1	PE (Biotin)	561	5.1H11	BioLegend	362536
TCR Vα7.2		PE (Biotin)	561	3C10	BioLegend	351724
TCRγδ		PE (Biotin)	561	B1	BioLegend	331206
CD28		PE-Cy7	561	CD28.2	BioLegend	302926
CCR7		AF700	640	G043H7	BioLegend	353244
Viability		LIVE/DEAD_NIR	640		Thermo_Fisher	L10119
