## Supplemental Table 4 for "Multi-omics Analysis of Human Blood Cells Reveals Unique Features of Age-associated Type2 CD8 Memory T cells"

### Sheet: v1
SPECIFICITY	Alias if any	FLUOROCHROME	Laser	CLONE	VENDOR	CATALOG#
Viability		LIVE/DEAD_Blue	355		Thermo_Fisher	L34962
CD45RA		BUV395	355	5H9	BD_Biosciences	740315
CCR5	CD195	BUV563	355	2D7/CCR5	BD_Biosciences	741401
TCRγδ		BUV615	355	11F2	BD_Biosciences	751308
CD56	NCAM1	BUV737	355	NCAM16.2	BD_Biosciences	564447
CD8		BUV805	355	SK1	BD_Biosciences	612889
CCR7		BV421	405	G043H7	BioLegend	353208
CD57	HNK-1	eFluor_450	405	TB01	Thermo_Fisher	48-0577-42
CD3		BV510	405	SK7	BioLegend	344828
CD19		BV570	405	HIB19	Biolegend	302236
TCR Va7.2		BV605	405	3C10	Biolegend	351720
CD95	Fas	BV650	405	DX2	BioLegend	305642
CCR6	CD196	BV711	405	G034E3	BioLegend	353435
HLA-DR		BV750	405	L243	BioLegend	307672
CCR4	CD194	PerCP-eFluor710	488	D8SEE	Thermo_Fisher	46-1949-42
CD124	IL4Ra	PE	561	G077F6	Biolegend	355003
CD4		cFluor_YG584	561	SK3	CYTEK	R7-20041-100T
CD294	CRTH2	PE-Dazzle_594	561	BM16	BioLegend	350125
CD28		PE-Cy5	561	CD28.2	BioLegend	302910
CD25	IL2RA	PE-Fire 700	561	M-A251	Biolegend	356145
CXCR3		PE-Cy7	561	G025H7	BioLegend	353720
CD49d		APC	640	9F10	Biolegend	304308
CD159a	NKG2a	Alexa_Fluor_647	640	S19004C	BioLegend	375105
CD14		Spark_NIR_685	640	63D3	Biolegend	367150
CD127	IL7Ra	APC-R700	640	HIL-7R-M21	BD_Biosciences	565185
CD27	tnfrsf7	APC-H7	640	M-T271	BD_Biosciences	560222
