## Supplemental Table 5 for "Multi-omics Analysis of Human Blood Cells Reveals Unique Features of Age-associated Type2 CD8 Memory T cells"

### Sheet: Sheet1
Parameter	Value
Ion spray voltage	3500 V
Sheath gas flow rate	60 (arbitrary units)
Auxiliary gas flow rate	15 (arbitrary units)
Sweep gas flow rate	2 (arbitrary units)
Ion transfer tube temperature	350 °C
Vaporizer temperature	400 °C
